# Coordinated horizontal transfer of multiple genes assembles a carotenoid biosynthesis pathway in aphids

**DOI:** 10.1101/2025.03.24.644864

**Authors:** Rong Hu, Jun Wu, Siying Li, Peiyu Yang, Gang Wu, Changying Niu, Shuai Zhan, Yazhou Chen

**Author notes:** Correspondence: Yazhou Chen.

## Abstract

Horizontal gene transfer (HGT) plays a crucial role in genome evolution, especially when it enables the acquisition and assembly of multi-step biosynthetic pathways. Here, we investigate the evolutionary origins of carotenoid biosynthesis genes in aphids to determine whether multiple functionally related genes were acquired through HGT. We analyzed carotenoid biosynthesis genes in 23 aphid genomes based on homologs in plants, fungi, and bacteria. Phylogenetic analyses revealed that *Geranylgeranyl pyrophosphate synthase* (*GPS*), *Phytoene synthase* (*PS*), and *Carotenoid desaturase* (*CD*) were acquired via HGT from fungi by ancestral insect species, while *Carotenoid cleavage oxygenase* (*CCO*) appears to be a native insect gene. Most insect genomes contain two *GPS* copies, likely resulting from independent HGT events, whereas aphid genomes exhibit extensive duplication of *PS* and *CD*, a pattern uncommon in other insects. Expression analyses across aphid species with distinct pigmentation showed that these genes are broadly transcribed with substantial variability in expression levels. In *Myzus persicae*, comparative expression analysis between reddish and greenish clones, as well as a green-reddish clone with green and red color polymorphism, revealed that *PS-4390* is a novel contributor to red pigmentation in *M. persicae*, in addition to *CD-4400*, a homolog of the *tor* gene in *Acyrthosiphon pisum*. These findings provide strong evidence that HGT can introduce multiple functionally related genes into recipient genomes, allowing them to be co-opted into a functional biosynthetic pathway.
