## Supplementary table S1 for "Coordinated horizontal transfer of multiple genes assembles a carotenoid biosynthesis pathway in aphids"

### Sheet: gene information
Supplementary table S1. The list of carotenogenic gene information from three kingdoms, plants, fungi and bacteria.
Gene ID	Kingdoms	Uniprot_ID	Reference species	Descriptions	Protein sequences	References
GGPPS	Plants	Q9SLG2	Arabidopsis	Geranylgeranyl pyrophosphate synthase 4	MEAQNIFLYLLIVFLSLHFVFTTLKGRLSPANTRRLIRLLHIPIKSPVAAAIFARKDTREFLDSSIKLVNEEDDFGFSFDFKPYMISKAETINRALDEAIPLIEPLNIHKAMRYAILAGGKRVRPILCLAACELVGGEERLAIQAACAVEMIHTMSLIKDDLPCMDNDDLRRGKPTTHKVFGESVAILSGGALLALAFEHLTEADVSSKKMVRAVKELAKSIGTKGLVAGQAKDLSSEGLEQNDVGLEDLEYIHVHKTGSLLEASAVIGAVIGGGTEKEIEKVRNFARCIGLLFQVVDDILDETKSSEELGKTAGKDKVAGKLTYPKVIGVEKSKEFVEKLKRDAREHLQGFDSDKVKPLIALTNFIANRNH	Stra et al. 2023
PSY		P37271	Arabidopsis	Phytoene synthase, chloroplastic	MSSSVAVLWVATSSLNPDPMNNCGLVRVLESSRLFSPCQNQRLNKGKKKQIPTWSSSFVRNRSRRIGVVSSSLVASPSGEIALSSEEKVYNVVLKQAALVNKQLRSSSYDLDVKKPQDVVLPGSLSLLGEAYDRCGEVCAEYAKTFYLGTLLMTPERRKAIWAIYVWCRRTDELVDGPNASHITPMALDRWEARLEDLFRGRPFDMLDAALADTVARYPVDIQPFRDMIEGMRMDLKKSRYQNFDDLYLYCYYVAGTVGLMSVPVMGIDPKSKATTESVYNAALALGIANQLTNILRDVGEDARRGRVYLPQDELAQAGLSDEDIFAGKVTDKWRNFMKMQLKRARMFFDEAEKGVTELSAASRWPVWASLLLYRRILDEIEANDYNNFTKRAYVGKVK…	Badejo 2018
PDS		Q07356	Arabidopsis	15-cis-phytoene desaturase, chloroplastic/chromoplastic	MVVFGNVSAANLPYQNGFLEALSSGGCELMGHSFRVPTSQALKTRTRRRSTAGPLQVVCVDIPRPELENTVNFLEAASLSASFRSAPRPAKPLKVVIAGAGLAGLSTAKYLADAGHKPLLLEARDVLGGKIAAWKDEDGDWYETGLHIFFGAYPNVQNLFGELGINDRLQWKEHSMIFAMPSKPGEFSRFDFPDVLPAPLNGIWAILRNNEMLTWPEKIKFAIGLLPAMVGGQAYVEAQDGLSVKEWMEKQGVPERVTDEVFIAMSKALNFINPDELSMQCILIALNRFLQEKHGSKMAFLDGNPPERLCMPVVDHIRSLGGEVQLNSRIKKIELNDDGTVKSFLLTNGSTVEGDAYVFAAPVDILKLLLPDPWKEIPYFKKLDKLVGVPVINVHIWFD…	Badejo 2018
ZCIS(Z-ISO)		Q9SAC0	Arabidopsis	15-cis-zeta-carotene isomerase, chloroplastic	MAVYHLLLSSPPSLLLLPPSPRRPNLTLIRRIPAHPRLGNSTSLLSSSSPVIRKILVRSTLREDQPIASDSESSPTLLIGEDSAAFELGKQKLVSWVYFGVVLGVVLFILNVVWIDNSTGFGKSFIDAVSNISGSPEVAMLMLILIFAIVHSGLASLRDIGEKLIGERAFRVLFAGISLPLAMSTIVYFINHRYDGSQLWQLQGVPGVHEAIWVANFVSFFFLYPSTFNLLEVAAVDKPKMHLWETGIMRITRHPQMVGQIVWCLAHTLWIGNTVAASASLGLIAHHLFGAWNGDRRLAKRYGEDFESIKKRTSVIPFAAIFEGRQVLPEDYYKEFVRLPYLAITALTVGAYFAHPLMQGASFRLHW	Stanley and Yuan 2019
ZDS		Q38893	Arabidopsis	Zeta-carotene desaturase, chloroplastic/chromoplastic	MASSVVFAATGSLSVPPLKSRRFYVNSSLDSDVSDMSVNAPKGLFPPEPVPYKGPKLKVAIIGAGLAGMSTAVELLDQGHEVDIYDSRTFIGGKVGSFVDRRGNHIEMGLHVFFGCYNNLFRLMKKVGAEKNLLVKDHTHTFINKDGTIGELDFRFPVGAPIHGIRAFLVTNQLKPYDKLRNSLALALSPVVKALVDPDGAMRDIRNLDSISFSDWFLSKGGTRASIQRMWDPVAYALGFIDCDNMSARCMLTIFSLFATKTEASLLRMLKGSPDVYLSGPIKQYITDRGGRIHLRWGCREILYDKSADGETYVTGLAISKATNKKIVKADVYVAACDVPGIKRLLPKEWRESRFFNDIYELEGVPVVTVQLRYNGWVTELQDIELARQLKRAVGLDNL…	Badejo 2018
CRTSO		Q9M9Y8	Arabidopsis	Prolycopene isomerase, chloroplastic	MDLCFQNPVKCGDRLFSALNTSTYYKLGTSNLGFNGPVLENRKKKKKLPRMVTVKSVSSSVVASTVQGTKRDGGESLYDAIVIGSGIGGLVAATQLAVKEARVLVLEKYLIPGGSSGFYERDGYTFDVGSSVMFGFSDKGNLNLITQALKAVGRKMEVIPDPTTVHFHLPNNLSVRIHREYDDFIAELTSKFPHEKEGILGFYGDCWKIFNSLNSLELKSLEEPIYLFGQFFQKPLECLTLAYYLPQNAGAIARKYIKDPQLLSFIDAECFIVSTVNALQTPMINASMVLCDRHYGGINYPVGGVGGIAKSLAEGLVDQGSEIQYKANVKSIILDHGKAVGVRLADGREFFAKTIISNATRWDTFGKLLKGEKLPKEEENFQKVYVKAPSFLSIHMGVK…	Badejo 2018
β-LCY		Q38933	Arabidopsis	Lycopene beta cyclase, chloroplastic	MDTLLKTPNKLDFFIPQFHGFERLCSNNPYHSRVRLGVKKRAIKIVSSVVSGSAALLDLVPETKKENLDFELPLYDTSKSQVVDLAIVGGGPAGLAVAQQVSEAGLSVCSIDPSPKLIWPNNYGVWVDEFEAMDLLDCLDTTWSGAVVYVDEGVKKDLSRPYGRVNRKQLKSKMLQKCITNGVKFHQSKVTNVVHEEANSTVVCSDGVKIQASVVLDATGFSRCLVQYDKPYNPGYQVAYGIVAEVDGHPFDVDKMVFMDWRDKHLDSYPELKERNSKIPTFLYAMPFSSNRIFLEETSLVARPGLRMEDIQERMAARLKHLGINVKRIEEDERCVIPMGGPLPVLPQRVVGIGGTAGMVHPSTGYMVARTLAAAPIVANAIVRYLGSPSSNSLRGDQL…	Badejo 2018
ε-LCY		Q38932	Arabidopsis	Lycopene epsilon cyclase, chloroplastic	MECVGARNFAAMAVSTFPSWSCRRKFPVVKRYSYRNIRFGLCSVRASGGGSSGSESCVAVREDFADEEDFVKAGGSEILFVQMQQNKDMDEQSKLVDKLPPISIGDGALDLVVIGCGPAGLALAAESAKLGLKVGLIGPDLPFTNNYGVWEDEFNDLGLQKCIEHVWRETIVYLDDDKPITIGRAYGRVSRRLLHEELLRRCVESGVSYLSSKVDSITEASDGLRLVACDDNNVIPCRLATVASGAASGKLLQYEVGGPRVCVQTAYGVEVEVENSPYDPDQMVFMDYRDYTNEKVRSLEAEYPTFLYAMPMTKSRLFFEETCLASKDVMPFDLLKTKLMLRLDTLGIRILKTYEEEWSYIPVGGSLPNTEQKNLAFGAAASMVHPATGYSVVRSLSEA…	Badejo 2018
β-OHase		Q9SZZ8	Arabidopsis	Beta-carotene 3-hydroxylase 1, chloroplastic	MAAGLSTAVTFKPLHRSFSSSSTDFRLRLPKSLSGFSPSLRFKRFSVCYVVEERRQNSPIENDERPESTSSTNAIDAEYLALRLAEKLERKKSERSTYLIAAMLSSFGITSMAVMAVYYRFSWQMEGGEISMLEMFGTFALSVGAAVGMEFWARWAHRALWHASLWNMHESHHKPREGPFELNDVFAIVNAGPAIGLLSYGFFNKGLVPGLCFGAGLGITVFGIAYMFVHDGLVHKRFPVGPIADVPYLRKVAAAHQLHHTDKFNGVPYGLFLGPKELEEVGGNEELDKEISRRIKSYKKASGSGSSSSS	Stanley and Yuan 2019
ZEP		Q9FGC7	Arabidopsis	Zeaxanthin epoxidase, chloroplastic	MGSTPFCYSINPSPSKLDFTRTHVFSPVSKQFYLDLSSFSGKPGGVSGFRSRRALLGVKAATALVEKEEKREAVTEKKKKSRVLVAGGGIGGLVFALAAKKKGFDVLVFEKDLSAIRGEGKYRGPIQIQSNALAALEAIDIEVAEQVMEAGCITGDRINGLVDGISGTWYVKFDTFTPAASRGLPVTRVISRMTLQQILARAVGEDVIRNESNVVDFEDSGDKVTVVLENGQRYEGDLLVGADGIWSKVRNNLFGRSEATYSGYTCYTGIADFIPADIESVGYRVFLGHKQYFVSSDVGGGKMQWYAFHEEPAGGADAPNGMKKRLFEIFDGWCDNVLDLLHATEEEAILRRDIYDRSPGFTWGKGRVTLLGDSIHAMQPNMGQGGCMAIEDSFQLALE…	Badejo 2018
NXS		Q9M424	potato	Neoxanthin synthase, chloroplastic	METLLKPLTSLLLSSPTPHRSIFQQNPPSLNPTTKKKSRKCHFRNESSKLFCSFLDLAPISKPESFDVNISLVDPNSGRAQFDVIIIGAGPAGLRLAEHVSKYGIKVCCVDPSPLSMWPNNYGVWVDEFENLGLEDCLDHKWPMTCVHINDHKTKYLGRPYGRVSRKKLKLRLLNSCVENRVKFYKAKVWKVEHEEFESSIVCDDGKKIRGSLVVDASGFASDFIEYDKPRNHGYQIAHGVLVEVDNHPFDLDKMVLMDWRDSHLGNEPYLRVNNAKEPTFLYAMPFDRNLVFLEETSLVSRPVLSYMEVKRRMVARLRHLGIKVRSVIEEEKCVIPMGGPLPRIPQNVMAIGGNSGIVHPSTGYMVARSMALAPVLAEAIVKGLGSTRMIRGSQLYHR…	Badejo 2018
ctrE	Bacteria	B1XJV9	Synechococcus sp.	Geranylgeranyl pyrophosphate synthase	MVVADAHTQGFSLAQYLQEQKTIVETALDQSLVITEPVTIYEAMRYSLLAGGKRLRPILCLAACEMLGGTAAMAMNTACALEMIHTMSLIHDDLPAMDNDDLRRGKPTNHKVYGEDIAILAGDALLSYAFEYVARTPDVPAERLLQVIVRLGQAVGAEGLVGGQVVDLESEGKTDVAVETLNFIHTHKTGALLEVCVTAGAILAGAKPEEVQLLSRYAQNIGLAFQIVDDILDITATAEELGKTAGKDLEAQKVTYPSLWGIEKSQAEAQKLVAEAIASLEPYGEKANPLKALAEYIVNRKN	Giraud et al. 2004
crtB		P21685	Pantoea ananas	15-cis-phytoene synthase	MNNPSLLNHAVETMAVGSKSFATASKLFDAKTRRSVLMLYAWCRHCDDVIDDQTLGFQARQPALQTPEQRLMQLEMKTRQAYAGSQMHEPAFAAFQEVAMAHDIAPAYAFDHLEGFAMDVREAQYSQLDDTLRYCYHVAGVVGLMMAQIMGVRDNATLDRACDLGLAFQLTNIARDIVDDAHAGRCYLPASWLEHEGLNKENYAAPENRQALSRIARRLVQEAEPYYLSATAGLAGLPLRSAWAIATAKQVYRKIGVKVEQAGQQAWDQRQSTTTPEKLTLLLAASGQALTSRMRAHPPRPAHLWQRPL	Klassen 2009
crtI		P95619	Pantoea ananas	Phytoene desaturase (lycopene-forming)	MKPTTVIGAGFGGLALAIRLQAAGIPVLLLEQRDKPGGRAYVYEDQGFTFDAGPTVITDPSAIEELFALAGKQLKEYVELLPVTPFYRLCWESGKVFNYDNDQTRLEAQIQQFNPRDVEGYRQFLDYSRAVFKEGYLKLGTVPFLSFRDMLRAAPQLAKLQAWRSVYSKVASYIEDEHLRQAFSFHSLLVGGNPFATSSIYTLIHALEREWGVWFPRGGTGALVQGMIKLFQDLGGEVVLNARVSHMETTGNKIEAVHLEDGRRFLTQAVASNADVVHTYRDLLSQHPAAVKQSNKLQTKRMSNSLFVLYFGLNHHHDQLAHHTVCFGPRYRELIDEIFNHDGLAEDFSLYLHAPCVTDSSLAPEGCGSYYVLAPVPHLGTANLDWTVEGPKLRDRIFA…	Klassen 2009
crtC		Q9JPB5	Rubrivivax gelatinosus	Acyclic carotenoid 1,2-hydratase	MRAAESGADARVRPVDRVEPADAPAGDAGGLRAAVPGDGGSAVRPGDARLDVLVPPGLVDEPAAGALPGGGQRAPGAGRADGGDVRPVGGRDADGAPRFDQPVPPGGYLWWYVDAVSDDGRHGLTFIAFVGSVFSPYYAWAGGPKADRADPENHCALNIALYGDAGKRWTMTERGRRWMRRSRDEFVIGPSRLHWDGESLLVEFDEVGVPIPRRVKGRVRVWPKALCRFVTSLDSGGRHRWGPIAPCSRIEVELDSPRVRWSGHAYLDSNEGDEPIDRPFREWDWSRATMADSSTAVIYDVRQKRDGDRVIAERFLLDGSTESFEAPPRQPLPTTLWRIGRTMRTEPGVPALVEQTLEDTPFYARSMVRSGLLGEVVTSVHETMLLPRVITLPVRLMLP…	Klassen 2009
crtD		D5AP78	Rubrivivax gelatinosus	Hydroxyneurosporene desaturase	MAEPLRTHRVVVVGAGIAGLTSALLLAARGLDVTLVDKAATPGGKMRQVMVDGAPVDAGPTVFTMRWVFDQIFAAAGATVEEHLKLQPLGVLARHAWRGHEPRLDLFADIRRSAEAIGEFSGPQEAQRFLGFCRQARQLYDHLEGPYIRSERPTLGSMVGDLGPRGLMALMQIGPFSNLWRSLSRHFRDPKLQQLFARYATYCGASPWMAPATLMLVAQVELDGVWAVEGGMHAVAKAFSALAEARGVKTRYGCGCEQILVRDGRAVGVRLAGGEEITADSVVFNGDVNALAQGLLGDPPRRATAAVAPARRSLSALTWLVNARTSGFPLVRHNVFFDEDYASEFDDIFRQRQLPRRGTVYVCAQDRTDEGIGSDAPERLLCLVNAPADGDRRPFDHSE…	Klassen 2009
crtF		P17055	Rhodobacter capsulatus	Demethylspheroidene O-methyltransferase	MPKDDHTGATADRTAQPTGTGKQPLVPGQPGAAPVQPGRVNFFTRIALSQRLHEIFERLPLMNRVTRREGEALFDIVSGFVQSQVLLAIVEFRVLHILAGASWPLPQLAERTGLAEDRLAVLMQAAAALKLVKFRRGLWQLAPRGAAFITVPGLEAMVRHHPVLYRDLADPVAFLKGDIEPELAGFWPYVFGPLAQEDAGLAERYSQLMADSQRVVADDTLRLVDLRDAKRVMDVGGGTGAFLRVVAKLYPELPLTLFDLPHVLSVADRFSPKLDFAPGSFRDDPIPQGADVITLVRVLYDHPDSVVEPLLAKVHAALPPGGRLIISEAMAGGAKPDRACDVYFAFYTMAMSSGRTRSPEEIKQMLEKAGFTKVSKPRTLRPFITSVIEAERG	Klassen 2009
crtA		P21683	Rhodobacter capsulatus	Spheroidene monooxygenase	MPVASLSLFRFDGTSSLPWVISQMILSRRPLNDEPRVKFYKLCGSGTGEGFTPKPNWRVWAIMAAFDTEADARDVTANHPVWKRWRAHAAETLVLHLQPLSARGTWGGVNPFLPEQVAEPSPDEPVVALTRAAIKPHKANAFWSRVPKISEKVGEDQNLMFKIGIGEIPLFHQVTFSIWPDVAKMNAFARGDTPHGKAIRAAREEGWFTEELYARFRLLGTEGSWMGKDPLASKVLERETA	Klassen 2009
GGS1	Fungi	Q92236	Gibberella fujikuroi	Geranylgeranyl pyrophosphate synthase	MIPTADPILSFNPEALPPSALHMLSLSPKAMEKMSGISNPLVSPNAIPPRTSSTGIPTSLNATPTKPVLRPVPEGDWLSQKQLSPRAQMSNAGYGVMQAPNPPPDPERYAHEDLEFTAKRSWTDEKENVVRGPYDYVISHPGKDFRAQLIGAFNVWLDVPTSSLEVITRVVGMLHESSLLIDDVQDSSELRRGFPVAHNIFGVAQTINSGNYIYFVALQELHKLNNPELITIFSDELVNLHRGQGMDLFWCDTLTCPTEEDYLEMVGNKTGGLFRLGIKLMAAEANGPSPTDCVPLVNLIGLIFQIRDDYMNLSSKEYSHNKGMCEDLTEGKFSFPVIHSIRTNPTNLQLINILKQKTSDTQIKRYAVAYMESTGSFEYTRKVLSVLIERARKMAEELD…	Avalos et al. 2017
CarRA		Q8X0Z0	Gibberella fujikuroi	Bifunctional lycopene cyclase/phytoene synthase	MGWEYAQVHLKYTIPFGVVLAAVYRPLMSRLDVFKLVFLITVSFFWVVKGLEANSCRLLLFLPCMLILRGVLLRLTNADSPWDSYLIKNRIWTYPPGVVVGLTAWDIPAEELFFFVIQTFNTSLLYMILSKPTFHPIYLSKKTGWGKIAGQILFASAIIFGLVSVSSGGEGMYMGLILIWACPFLLFLWSISYQFIVNLPWTNTALPIALPTLYLWVVDTFALRRGTWSITSGTKYGVVLWDGLEIEEAVFFLLTNTLIVFGLIACDNNLAILDTFPEHFPRTKGVPSLLTIIRTLILPKEKYDEERIQGLVSAVALLRKKSRSFYLASGTFEGRLRIDLIRLYAFCRAADDLVDEAPSVDDSRASIEKLRKFLDLAYEENQEEPSQRLREYVTSSIPE…	Avalos et al. 2017
CarB		Q8X0Z1	Gibberella fujikuroi	Phytoene desaturase	MSDIKKSVIVIGAGVGGVSTAARLAKAGFKVTILEKNDFTGGRCSLIHNDGHRFDQGPSLLLLPRFFHEIFQDLGTSLTAEGVELLKCEPNYNIWFGDGSSFEMSTDLTKMKKAIEAVEGIDGFERYLGFLQESHRHYEVSVESVLRRNFPSILSLARPEVLFNLFNIHPLESIWTRASKYFWTERLRRVFTFGSMYMGMSPFDAPGTYSLLQYTELAEGILYPRGGFHKVVEALVNVGQRLGVEYRLSTGVKSISIDQATGKANGVVLSDGTHLPSDIVISNADLVYTYNNLLPKTSYADSLSKRETSCSSISFYWSASKIVPELNAHNIFLADEYQESFDSIFKEHLIPSEPSFYVNVPSRIDPSAAPEGKDSIVVLVPVGHLLSDSEGTHRGLSKS…	Avalos et al. 2017
CarX		Q5GN50	Gibberella fujikuroi	Putative carotenoid oxygenase	MKFLQQNSFTQTSMSQPHEDVSPAIRHPYLTGNFAPIHKTTNLTPCTYSGCIPPELTGGQYVRNGGNPVSHQDLGKDAHWFDGDGMLSGVAFRKASIDGKTIPEFVNQYILTDLYLSRKTTSIASPIMPSITTLVNPLSTMFQIMFATFRTIFLVILSNLPGSQQAIKRISVANTAVLYHDGRALATCESGPPMRIQLPSLDTVGWFDGVEAEGEPEISQAGSDDSPFGGSGIFSFMKEWTTGHPKVDPVTGEMLLYHNTFMPPYVHCSVLPKSNEKAPGHRLVNQPVLGVSGARMMHDFGASRSHTIIMDLPLSLDPLNTMKGKEVVAYDPTKPSRFGVFPRHLPSSVRWFHTAPCCIFHTANTWDSQSSEGELSVNLLACRMTSSTLVYTAGNIRPP…	Avalos et al. 2017
CarO		Q70LL3	Gibberella fujikuroi	Opsin-like protein (rhodopsin)	MADHLYARKNDALNVNPDIVNGQRSDINITVRGSDWYWAVCAVMTVSTFAFLGLGMRKPRTDRIFHYITAGITMIASIAYFTMASNLGWTPIAVEFQRSNHRVAGIYREIFYARYIDWFLTTPLLLTDLLLTAGMPWPTVLWVILVDWVMIVTGLVGALVKSSYKWGYFAFGCAALAYIVYVLAWEARLHAKHVGPDVGRTFVMCGSLTAVVWILYPIAWGVCEGGNLIAPDSEAVFYGILDLIAKPVFGALLLWGHRNIDPARLGLRIRDIDERIFPDGPNNKVASGHGARNDTATASGSNVNPNA	Avalos et al. 2017
CarT		A1KQY4	Gibberella fujikuroi	Torulene oxygenase	MALNGPGVYHRTREHEQEDASDITKNILAESWKSWPNEAAFDRLEEHRGPLRLTLKGTIPSWAAGSLYRTGPGQSRVEDTARGTHFTTHWFDGFAQTHRFDIIPSEDGETQVWYSSRRQADEWIADVKKKGWRSGMTFGQKADPCVGIFAKVMTVFEPKLGNHNVALLANVPGVPKDEETEALNGVPGPLGHRVNTSNLFVSTDYTGIRRIDPSTLQPLAETTQYDLHPSLSGPCSCSHAQRDPDSGDLFNFNLAFGRVPTYRIFRVDAASGETEVLATISDLNVPPAYMHSFFLTENHVVICIPASHYAWRGLKTQWEGNIIDSMKPFDKERKCKWLVVDRRHGKGLVATFSTPAAFFFHSINAFEKNIEDEDGTEQTDLFFDLAKYNNMDIIKGFYY…	Avalos et al. 2017
CarD		F6IBC7	Gibberella fujikuroi	Beta-apo-4'-carotenal oxygenase (related to )	MAANNLSYTIAPLEHTPLDEIAAKVDLVRKTFRSGRTKDMEFRMKQIRKLYWAIVDNTELMQDALIKDLRKCKYEAVLAEIDWCKQECIDMVNNMEKWLRDEPVPNVPLQFRAMKHRTRFEPLGVVLNIGSFNFPFQLNLPVVIGAIACGNCVVLKASESSPNCAMVLKKIFDESLDPECFTYVNGALPETQLLLEQKFDKICFTGGKAVGKIIAQKAAETLTPVLLELGGLNPAFVTKHANLKLAARRLLWQKSLNAGQVCMSHNYILVERSVLSQFLGELNNQMRTFFPQGAKNSPDLCRIVNAGHFNRLKKMLDGTNGKIVLGGSMDESTLFMEPTAVLVDDINDSMMTQEAFGPIFAMMAVDSLDQAIDIANTVDPTPLSLSAFGSKAENNKILD…	Avalos et al. 2017
carS		L0TM93	Gibberella fujikuroi	RING finger protein	MSSEGTSQAAATDSASGPGPDAGPRQSRISDPPSDSEPPDSGRQPTQVTRSPSANTSRHRDVAPRDFVRLFQCQICSLPLDEPISLPCGKSLCRRCLPGTHMRANITYPAAPERLRGFKCPFEDCSKEHAVGDCAIDVVLNKTAQHVREEIERFMNESSTTELATKVMWPDPWAAAGVSSMRDDDEAYAKVIPGGKVIATYRLAEEGDLSYEADIYYDEITSATPSPPPDADDTGLVRKAQDATRAEMDCQEVNARKEALDAERVAQMQDYDLALFVCTLSFPQMPTFLHIFEPRYRLMIRRALEGDHTFGMVIPKRPQHPGDANFHQLGTLLRIVNVQFFPDGRSLIETVGLSRFRVLEHSYLDGYIVGKTERIDDVSLEDEEAAEAAEAAEATPIET…	Avalos et al. 2017
