## Supplementary table S4 for "Coordinated horizontal transfer of multiple genes assembles a carotenoid biosynthesis pathway in aphids"

### Sheet: Primers
Supplementary table S4. Primers used in this study.
Application	Genes	Primers	Primer sequences (5′-3′)
qPCR	Mper_CD3890	qCD3890_F	TGCAGCGCCAGAAGGAAAAGACTCAATCGTT
qPCR	Mper_CD3890	qCD3890_R	CCTAGCTCTCTCCACAAGTTGATCA
qPCR	Mper_CD4330	qCD4330_F	TGATGGCCAACAATTTCAACATTCGTGTA
qPCR	Mper_CD4330	qCD4330_R	CTATAATGTACGTGGGTTTCTTTC
qPCR	Mper_CD4380	qCD4380_F	TGCACAACCTGGTACT
qPCR	Mper_CD4380	qCD4380_R	CACACTTCGACCATATGCTTATTT
qPCR	Mper_CD4400	qCD4400_F	AAACAGAGCCAGAGAACAAGTAATT
qPCR	Mper_CD4400	qCD4400_R	TTTTTGCCATGATCTCGGA
qPCR	Mper_CD4500	qCD4500_F	ATAATCCAACTGCATCTAC
qPCR	Mper_CD4500	qCD4500_R	CAAGCTATAGGCAGCTAAGCCACT
qPCR	Mper_PS4240	qPS4240_F	TGACGAGTTGGATGTTGAA
qPCR	Mper_PS4240	qPS4240_R	CCACGGAAACACGCCATT
qPCR	Mper_PS4310	qPS4310_F	CTGTGTTGGGTCGATCGTATAG
qPCR	Mper_PS4310	qPS4310_R	CATTCCTCGAACGGCAAATC
qPCR	Mper_PS4340	qPS4340_F	CAGTCTAAACTTATTCATAGCCAACGGTG
qPCR	Mper_PS4340	qPS4340_R	ATACGCTTTGTCGTAACAAGCTCCT
qPCR	Mper_PS4350	qPS4350_F	CCCTACAGAATTAATGGATGACA
qPCR	Mper_PS4350	qPS4350_R	GCATCACCTGGGCGTATCTTC
qPCR	Mper_PS4310	qPS4310_F	ACGGTATGATCGTCACGTATTC
qPCR	Mper_PS4310	qPS4310_R	GGCGTAGCATATTCCGATGT
qPCR	Mper_PS4370	qPS4370_F	GAAGTTGGGTCGTTGCTATTTTCCA
qPCR	Mper_PS4370	qPS4370_R	TTCCTAGTGACCTTGGATTCTTTTCCTT
qPCR	Mper_PS4390	qPS4390_F	CGACGTCTGGACGTATCCT
qPCR	Mper_PS4390	qPS4390_R	AGGGATAGCCATTCTATAGCCT
qPCR	Mper_PS4460	qPS4460_F	GTAAACGTAATCATTGTTTTGGCTGT
qPCR	Mper_PS4460	qPS4460_R	CTCGTGACGCTTTGCTGCATATTAC
qPCR	Mper_GGPPS0170	qGGPPS0170_F	CTCTAAGGAGACTGAGAACGAAAG
qPCR	Mper_GGPPS0170	qGGPPS0170_R	GGCTAACATAGCTTCAGCTTTAAC
qPCR	Mper_GGPPS9360	qGGPPS9360_F	TCTTGAGACGTGGGATACCT
qPCR	Mper_GGPPS9360	qGGPPS9360_R	AGGCTCAGAGTTCGTTCTAATG
qPCR	Mper_carT8190	qcarT8190_F	GCTGAAGATGAAGACGAC
qPCR	Mper_carT8190	qcarT8190_R	TAGGAACTGGTGACTGAG
qPCR	Bbra_CD6844	qCD6844_F	TGTAATCGACACAATAGAGAAAAGATTGAAGATATCCAACTTA
qPCR	Bbra_CD6844	qCD6844_R	CGGAAAAAAACAAAAAAATCATAAATCCTAGAAGACCGATC
qPCR	Bbra_CD6846	qCD6846_F	AGTAATCGACACGATAGAGAAAAGATTGAAGATATCCAACTTC
qPCR	Bbra_CD6846	qCD6846_R	GGAGTGCTAGAAGACCGATTAAGAATGAAACGCAT
qPCR	Bbra_CD6850	qCD6850_F	AGCGAACAGTATAAGCCAAGTTTTGAC
qPCR	Bbra_CD6850	qCD6850_R	TTTCGGTGCTGCTGTGGGATCT
qPCR	Bbra_PS6845	qPS6845_F	CGGATATGTGCCTATTGAAGAGTA
qPCR	Bbra_PS6845	qPS6845_R	TAGGTAGCTGCGTTTGTCATAG
qPCR	Bbra_PS6847	qPS6847_F	GACGTCGATTGGACTCAATACGAATCG
qPCR	Bbra_PS6847	qPS6847_R	CTCGAAGCCTGCAAGTACCTCTTCG
qPCR	Bbra_PS6848	qPS6848_F	TAAGTTCGCTCGTCAG
qPCR	Bbra_PS6848	qPS6848_R	ACCAAACGCATTCGAAGTAC
qPCR	Bbra_PS6849	qPS6849_F	GGTGTATTTTACACTTGTGGCC
qPCR	Bbra_PS6849	qPS6849_R	CATTCAATAGGGAAATAGCATCGACCCC
qPCR	Bbra_PS6851	qPS6851_F	TACACGACACCGTGGGATAA
qPCR	Bbra_PS6851	qPS6851_R	TACTCTTCGACGGGCACATA
qPCR	Bbra_PS6859	qPS6859_F	GCGAAAATATGCTCAGG
qPCR	Bbra_PS6859	qPS6859_R	GGATTGCATCAGCAACTCC
qPCR	Bbra_carT7435	qcarT7435_F	CAAAGGAGATCCACTGTC
qPCR	Bbra_carT7435	qcarT7435_R	GTCGTCTTCTTCGTACTG
qPCR	Bbra_GGPPS6774	qGGPPS6774_F	ATGGTGGCTATCCTGATG
qPCR	Bbra_GGPPS6774	qGGPPS6774_R	GCGTTTACACTTGGCTTT
qPCR	Bbra_GGPPS7384	qGGPPS7384_F	GCTGTTATTGGAGACATAGTG
qPCR	Bbra_GGPPS7384	qGGPPS7384_R	CTCAGAGTTCGTTCTAATGC
qPCR	Rmai_CD8062	qCD8062_F	AAATTTGGTATCCGAAAGGAGG
qPCR	Rmai_CD8062	qCD8062_R	CTTTCGCCACTCCGTTGTCGT
qPCR	Rmai_CD9968	qCD9968_F	GAATTTGGTATCCGAAAGGAGG
qPCR	Rmai_CD9968	qCD9968_R	TCCTTTCGCCACTCCGTT
qPCR	Rmai_PS8061	qPS8061_F	CGCACGACCATTTCTTAACCGTTC
qPCR	Rmai_PS8061	qPS8061_R	GAGCCTAAGATTTTTTCTGGTGC
qPCR	Rmai_PS8676	qPS8676_F	GTCAACTGTTCTGGGCATTCAC
qPCR	Rmai_PS8676	qPS8676_R	CGGTGAATGATTTTGAAGCGG
qPCR	Rmai_PS9964	qPS9964_F	GGCAATTCAAGGCTACAACATAG
qPCR	Rmai_PS9964	qPS9964_R	CGGCACCGTACCATAAGAAT
qPCR	Rmai_PS9966	qPS9966_F	CGATCGCGATACCGACTTTAT
qPCR	Rmai_PS9966	qPS9966_R	TGGCCACGGATACGTTTAAG
qPCR	Rmai_PS9967	qPS9967_F	TTGTTGTGGGCTACGATGTT
qPCR	Rmai_PS9967	qPS9967_R	CGGTGCTCAACAGTGATATAGG
qPCR	Rmai_carT3170	qcarT3170_F	GTACGAAGAAGACGATAACG
qPCR	Rmai_carT3170	qcarT3170_R	GCCATCTGTAGGATTACG
qPCR	Rmai_GGPPS2148	qGGPPS2148_F	TGGAGACATAGTGCAGATG
qPCR	Rmai_GGPPS2148	qGGPPS2148_R	TACAGTGGTAGCCATTGG
qPCR	Rmai_GGPPS4899	qGGPPS4899_F	ATGGTGGCTATCCTGATG
qPCR	Rmai_GGPPS4899	qGGPPS4899_R	CCGTCTGAAGTCTGATTGA
qPCR	Mper_RPL7	qMp-RPL7-F	TGCCGGAGTCTGTACTCAAA
qPCR	Mper_RPL8	qMp-RPL7-R	CACGCGTTCTTTACGTTCCT
qPCR	Bbra_RPL7	qBb-RPL7_F	CAAAGCGCGTACAGCATTCA
qPCR	Bbra_RPL7	qBb-RPL7_R	TGCGTTCCTTGCTAAACGGA
qPCR	Rmai_RPL7	qRm-RPL7_F	GCTGATCGTCGGTTCAAGTAT
qPCR	Rmai_RPL7	qRm-RPL7_R	CTCCACCTTCAACGTAGTGATT
dsRNA	Mper_PS4390	ds4390_F	T7-CGGAAGTATTGGTCCGATGT
dsRNA	Mper_PS4390	ds4390-R	T7-GCGATGTGAGAATTGACCCT
dsRNA	Mper_CD4400	ds4400-F	T7-TCGAAGATTTGGGGGAGGAC
dsRNA	Mper_CD4400	ds4400-R	T7-CGCCTTTCTCATGTAGTCGCT
qPCR for RNAi efficiency	Mper_EF-1α	qEF-1α-107F	CTGATTGTGCCGTGCTTATTG
qPCR for RNAi efficiency	Mper_EF-1α	qEF-1α-246R	TATGGTGGTTCAGTAGAGTCC
qPCR for RNAi efficiency	Mper_CD4400	qCD4400-RNAi_F	GACACATACCAGATGTAATTC
qPCR for RNAi efficiency	Mper_CD4400	qCD4400-RNAi_R	AAGCATTATAATTGAATTTTGCC
qPCR for RNAi efficiency	Mper_PS4390	qPS4390_RNAi_F	CGACGTCTGGACGTATCCT
qPCR for RNAi efficiency	Mper_PS4390	qPS4390_RNAi_R	AGGGATAGCCATTCTATAGCCT
