## Supplementary table S5 for "Coordinated horizontal transfer of multiple genes assembles a carotenoid biosynthesis pathway in aphids"

### Sheet: candidates
Supplementary table S5. The detailed information of transcriptomic reads extracted from the NCBI SRA database.
ScientificName	SampleName	notes	BioProject	LibraryStrategy	LibrarySelection	LibraryLayout	CenterName	download_path
Myzus persicae	1st-instar-1	Wingless adults at the first day rep1	PRJNA656378	RNA-Seq	other	PAIRED	CHINESE ACADEMY OF AGRICULTURAL SCIENCES	https://sra-downloadb.be-md.ncbi.nlm.nih.gov/sos1/sra-pub-zq-38/SRR012/12426/SRR12426457/SRR12426457.lite.1	SRR12426457.lite.1	Mper_1st-instar-1	rename SRR12426457.lite.1 Mper_1st-instar-1 *
	1st-instar-2	Wingless adults at the first day rep2	PRJNA656378	RNA-Seq	other	PAIRED	CHINESE ACADEMY OF AGRICULTURAL SCIENCES	https://sra-downloadb.be-md.ncbi.nlm.nih.gov/sos1/sra-pub-zq-38/SRR012/12426/SRR12426456/SRR12426456.lite.1	SRR12426456.lite.1	Mper_1st-instar-2	rename SRR12426456.lite.1 Mper_1st-instar-2 *
	1st-instar-3	Wingless adults at the first day rep3	PRJNA656378	RNA-Seq	other	PAIRED	CHINESE ACADEMY OF AGRICULTURAL SCIENCES	https://sra-downloadb.be-md.ncbi.nlm.nih.gov/sos1/sra-pub-zq-38/SRR012/12426/SRR12426453/SRR12426453.lite.1	SRR12426453.lite.1	Mper_1st-instar-3	rename SRR12426453.lite.1 Mper_1st-instar-3 *
	3rd-instar-1	Wingless adults at the third day rep1	PRJNA656378	RNA-Seq	other	PAIRED	CHINESE ACADEMY OF AGRICULTURAL SCIENCES	https://sra-downloadb.be-md.ncbi.nlm.nih.gov/sos1/sra-pub-zq-38/SRR012/12426/SRR12426449/SRR12426449.lite.1	SRR12426449.lite.1	Mper_3rd-instar-1	rename SRR12426449.lite.1 Mper_3rd-instar-1 *
	3rd-instar-2	Wingless adults at the third day rep2	PRJNA656378	RNA-Seq	other	PAIRED	CHINESE ACADEMY OF AGRICULTURAL SCIENCES	https://sra-downloadb.be-md.ncbi.nlm.nih.gov/sos1/sra-pub-zq-38/SRR012/12426/SRR12426448/SRR12426448.lite.1	SRR12426448.lite.1	Mper_3rd-instar-2	rename SRR12426448.lite.1 Mper_3rd-instar-2 *
	3rd-instar-3	Wingless adults at the third day rep3	PRJNA656378	RNA-Seq	other	PAIRED	CHINESE ACADEMY OF AGRICULTURAL SCIENCES	https://sra-downloadb.be-md.ncbi.nlm.nih.gov/sos1/sra-pub-zq-38/SRR012/12426/SRR12426447/SRR12426447.lite.1	SRR12426447.lite.1	Mper_3rd-instar-3	rename SRR12426447.lite.1 Mper_3rd-instar-3 *
	WL-adult-1	Wingless adults at third day after molting rep1	PRJNA704427	RNA-Seq	PolyA	PAIRED	CHINESE ACADEMY OF AGRICULTURAL SCIENCES	https://sra-downloadb.be-md.ncbi.nlm.nih.gov/sos4/sra-pub-zq-1/SRR013/13773/SRR13773882/SRR13773882.lite.1	SRR13773882.lite.1	Mper_WL-adult-1	rename SRR13773882.lite.1 Mper_WL-adult-1 *
	WL-adult-2	Wingless adults at third day after molting rep2	PRJNA704427	RNA-Seq	PolyA	PAIRED	CHINESE ACADEMY OF AGRICULTURAL SCIENCES	https://sra-downloadb.be-md.ncbi.nlm.nih.gov/sos4/sra-pub-zq-1/SRR013/13773/SRR13773881/SRR13773881.lite.1	SRR13773881.lite.1	Mper_WL-adult-2	rename SRR13773881.lite.1 Mper_WL-adult-2 *
	WL-adult-3	Wingless adults at third day after molting rep3	PRJNA704427	RNA-Seq	PolyA	PAIRED	CHINESE ACADEMY OF AGRICULTURAL SCIENCES	https://sra-downloadb.be-md.ncbi.nlm.nih.gov/sos4/sra-pub-zq-1/SRR013/13773/SRR13773878/SRR13773878.lite.1	SRR13773878.lite.1	Mper_WL-adult-3	rename SRR13773878.lite.1 Mper_WL-adult-3 *
	WD-adult-1	Winged adults at third day after molting rep1	PRJNA704427	RNA-Seq	PolyA	PAIRED	CHINESE ACADEMY OF AGRICULTURAL SCIENCES	https://sra-downloadb.be-md.ncbi.nlm.nih.gov/sos4/sra-pub-zq-1/SRR013/13773/SRR13773874/SRR13773874.lite.1	SRR13773874.lite.1	Mper_WD-adult-1	rename SRR13773874.lite.1 Mper_WD-adult-1 *
	WD-adult-2	Winged adults at third day after molting rep2	PRJNA704427	RNA-Seq	PolyA	PAIRED	CHINESE ACADEMY OF AGRICULTURAL SCIENCES	https://sra-downloadb.be-md.ncbi.nlm.nih.gov/sos4/sra-pub-zq-1/SRR013/13773/SRR13773873/SRR13773873.lite.1	SRR13773873.lite.1	Mper_WD-adult-2	rename SRR13773873.lite.1 Mper_WD-adult-2 *
	WD-adult-3	Winged adults at third day after molting rep3	PRJNA704427	RNA-Seq	PolyA	PAIRED	CHINESE ACADEMY OF AGRICULTURAL SCIENCES	https://sra-downloadb.be-md.ncbi.nlm.nih.gov/sos4/sra-pub-zq-1/SRR013/13773/SRR13773872/SRR13773872.lite.1	SRR13773872.lite.1	Mper_WD-adult-3	rename SRR13773872.lite.1 Mper_WD-adult-3 *
Acyrthosiphon pisum	1st-instar-1		PRJNA613906	RNA-Seq	PolyA	PAIRED	UNIVERSITY OF CALIFORNIA, RIVERSIDE	https://sra-downloadb.be-md.ncbi.nlm.nih.gov/sos5/sra-pub-zq-11/SRR011/364/SRR11364694/SRR11364694.lite.1	SRR11364694.lite.1	Apis_1st-instar-1	rename SRR11364694.lite.1 Apis_1st-instar-1 *
	1st-instar-2		PRJNA613906	RNA-Seq	PolyA	PAIRED	UNIVERSITY OF CALIFORNIA, RIVERSIDE	https://sra-downloadb.be-md.ncbi.nlm.nih.gov/sos5/sra-pub-zq-16/SRR011/11364/SRR11364705/SRR11364705.lite.1	SRR11364705.lite.1	Apis_1st-instar-2	rename SRR11364705.lite.1 Apis_1st-instar-2 *
	1st-instar-3		PRJNA613906	RNA-Seq	PolyA	PAIRED	UNIVERSITY OF CALIFORNIA, RIVERSIDE	https://sra-downloadb.be-md.ncbi.nlm.nih.gov/sos5/sra-pub-zq-16/SRR011/11364/SRR11364706/SRR11364706.lite.1	SRR11364706.lite.1	Apis_1st-instar-3	rename SRR11364706.lite.1 Apis_1st-instar-3 *
	3rd-instar-1		PRJNA613906	RNA-Seq	PolyA	PAIRED	UNIVERSITY OF CALIFORNIA, RIVERSIDE	https://sra-downloadb.be-md.ncbi.nlm.nih.gov/sos5/sra-pub-zq-11/SRR011/364/SRR11364678/SRR11364678.lite.1	SRR11364678.lite.1	Apis_3rd-instar-1	rename SRR11364678.lite.1 Apis_3rd-instar-1 *
	3rd-instar-2		PRJNA613906	RNA-Seq	PolyA	PAIRED	UNIVERSITY OF CALIFORNIA, RIVERSIDE	https://sra-downloadb.be-md.ncbi.nlm.nih.gov/sos5/sra-pub-zq-11/SRR011/364/SRR11364679/SRR11364679.lite.1	SRR11364679.lite.1	Apis_3rd-instar-2	rename SRR11364679.lite.1 Apis_3rd-instar-2 *
	3rd-instar-3		PRJNA613906	RNA-Seq	PolyA	PAIRED	UNIVERSITY OF CALIFORNIA, RIVERSIDE	https://sra-downloadb.be-md.ncbi.nlm.nih.gov/sos5/sra-pub-zq-16/SRR011/11364/SRR11364680/SRR11364680.lite.1	SRR11364680.lite.1	Apis_3rd-instar-3	rename SRR11364680.lite.1 Apis_3rd-instar-3 *
	WL-adult-1		PRJNA857589	RNA-Seq	RANDOM	PAIRED	INSTITUTE OF ZOOLOGY, CHINESE ACADEMY OF SCIENCES	https://sra-downloadb.be-md.ncbi.nlm.nih.gov/sos3/sra-pub-zq-24/SRR020/20076/SRR20076291/SRR20076291.lite.1	SRR20076291.lite.1	Apis_WL-adult-1	rename SRR20076291.lite.1 Apis_WL-adult-1 *
	WL-adult-2		PRJNA857589	RNA-Seq	RANDOM	PAIRED	INSTITUTE OF ZOOLOGY, CHINESE ACADEMY OF SCIENCES	https://sra-downloadb.be-md.ncbi.nlm.nih.gov/sos1/sra-pub-zq-38/SRR020/20076/SRR20076290/SRR20076290.lite.1	SRR20076290.lite.1	Apis_WL-adult-2	rename SRR20076290.lite.1 Apis_WL-adult-2 *
	WL-adult-3		PRJNA857589	RNA-Seq	RANDOM	PAIRED	INSTITUTE OF ZOOLOGY, CHINESE ACADEMY OF SCIENCES	https://sra-downloadb.be-md.ncbi.nlm.nih.gov/sos3/sra-pub-zq-24/SRR020/20076/SRR20076289/SRR20076289.lite.1	SRR20076289.lite.1	Apis_WL-adult-3	rename SRR20076289.lite.1 Apis_WL-adult-3 *
	WD-adult-1		PRJNA857589	RNA-Seq	RANDOM	PAIRED	INSTITUTE OF ZOOLOGY, CHINESE ACADEMY OF SCIENCES	https://sra-downloadb.be-md.ncbi.nlm.nih.gov/sos1/sra-pub-zq-38/SRR020/20076/SRR20076294/SRR20076294.lite.1	SRR20076294.lite.1	Apis_WD-adult-1	rename SRR20076294.lite.1 Apis_WD-adult-1 *
	WD-adult-2		PRJNA857589	RNA-Seq	RANDOM	PAIRED	INSTITUTE OF ZOOLOGY, CHINESE ACADEMY OF SCIENCES	https://sra-downloadb.be-md.ncbi.nlm.nih.gov/sos1/sra-pub-zq-38/SRR020/20076/SRR20076293/SRR20076293.lite.1	SRR20076293.lite.1	Apis_WD-adult-2	rename SRR20076293.lite.1 Apis_WD-adult-2 *
	WD-adult-3		PRJNA857589	RNA-Seq	RANDOM	PAIRED	INSTITUTE OF ZOOLOGY, CHINESE ACADEMY OF SCIENCES	https://sra-downloadb.be-md.ncbi.nlm.nih.gov/sos2/sra-pub-zq-20/SRR020/20076/SRR20076292/SRR20076292.lite.1	SRR20076292.lite.1	Apis_WD-adult-3	rename SRR20076292.lite.1 Apis_WD-adult-3 *
Brevicoryne brassicae	1st-instar-1		PRJNA1104693	RNA-Seq	RANDOM	PAIRED	HUAZHONG AGRICULTURAL UNIVERSITY	https://sra-downloadb.be-md.ncbi.nlm.nih.gov/sos6/sra-pub-zq-40/SRR028/28829/SRR28829020/SRR28829020.lite.1	SRR28829020.lite.1	Bbra_1st-instar-1	rename SRR28829020.lite.1 Bbra_1st-instar-1 *
	1st-instar-2		PRJNA1104693	RNA-Seq	RANDOM	PAIRED	HUAZHONG AGRICULTURAL UNIVERSITY	https://sra-downloadb.be-md.ncbi.nlm.nih.gov/sos6/sra-pub-zq-40/SRR028/28829/SRR28829019/SRR28829019.lite.1	SRR28829019.lite.1	Bbra_1st-instar-2	rename SRR28829019.lite.1 Bbra_1st-instar-2 *
	1st-instar-3		PRJNA1104693	RNA-Seq	RANDOM	PAIRED	HUAZHONG AGRICULTURAL UNIVERSITY	https://sra-downloadb.be-md.ncbi.nlm.nih.gov/sos6/sra-pub-zq-40/SRR028/28829/SRR28829018/SRR28829018.lite.1	SRR28829018.lite.1	Bbra_1st-instar-3	rename SRR28829018.lite.1 Bbra_1st-instar-3 *
	4th-instar-1		PRJNA1104693	RNA-Seq	PolyA	PAIRED	HUAZHONG AGRICULTURAL UNIVERSITY	https://sra-downloadb.be-md.ncbi.nlm.nih.gov/sos6/sra-pub-zq-40/SRR028/28892/SRR28892655/SRR28892655.lite.1	SRR28892655.lite.1	Bbra_4th-instar-1	rename SRR28892655.lite.1 Bbra_4th-instar-1 *
	4th-instar-2		PRJNA1104693	RNA-Seq	PolyA	PAIRED	HUAZHONG AGRICULTURAL UNIVERSITY	https://sra-downloadb.be-md.ncbi.nlm.nih.gov/sos6/sra-pub-zq-40/SRR028/28892/SRR28892654/SRR28892654.lite.1	SRR28892654.lite.1	Bbra_4th-instar-2	rename SRR28892654.lite.1 Bbra_4th-instar-2 *
	4th-instar-3		PRJNA1104693	RNA-Seq	PolyA	PAIRED	HUAZHONG AGRICULTURAL UNIVERSITY	https://sra-downloadb.be-md.ncbi.nlm.nih.gov/sos6/sra-pub-zq-40/SRR028/28892/SRR28892653/SRR28892653.lite.1	SRR28892653.lite.1	Bbra_4th-instar-3	rename SRR28892653.lite.1 Bbra_4th-instar-3 *
	WL-adult-1		PRJNA1104693	RNA-Seq	RANDOM	PAIRED	HUAZHONG AGRICULTURAL UNIVERSITY	https://sra-downloadb.be-md.ncbi.nlm.nih.gov/sos6/sra-pub-zq-40/SRR028/28829/SRR28829023/SRR28829023.lite.1	SRR28829023.lite.1	Bbra_WL-adult-1	rename SRR28829023.lite.1 Bbra_WL-adult-1 *
	WL-adult-2		PRJNA1104693	RNA-Seq	RANDOM	PAIRED	HUAZHONG AGRICULTURAL UNIVERSITY	https://sra-downloadb.be-md.ncbi.nlm.nih.gov/sos6/sra-pub-zq-40/SRR028/28829/SRR28829022/SRR28829022.lite.1	SRR28829022.lite.1	Bbra_WL-adult-2	rename SRR28829022.lite.1 Bbra_WL-adult-2 *
	WL-adult-3		PRJNA1104693	RNA-Seq	RANDOM	PAIRED	HUAZHONG AGRICULTURAL UNIVERSITY	https://sra-downloadb.be-md.ncbi.nlm.nih.gov/sos6/sra-pub-zq-40/SRR028/28829/SRR28829021/SRR28829021.lite.1	SRR28829021.lite.1	Bbra_WL-adult-3	rename SRR28829021.lite.1 Bbra_WL-adult-3 *
	WD-adult-1		PRJNA1104693	RNA-Seq	RANDOM	PAIRED	HUAZHONG AGRICULTURAL UNIVERSITY	https://sra-downloadb.be-md.ncbi.nlm.nih.gov/sos6/sra-pub-zq-40/SRR028/28829/SRR28829017/SRR28829017.lite.1	SRR28829017.lite.1	Bbra_WD-adult-1	rename SRR28829017.lite.1 Bbra_WD-adult-1 *
	WD-adult-2		PRJNA1104693	RNA-Seq	RANDOM	PAIRED	HUAZHONG AGRICULTURAL UNIVERSITY	https://sra-downloadb.be-md.ncbi.nlm.nih.gov/sos6/sra-pub-zq-40/SRR028/28829/SRR28829016/SRR28829016.lite.1	SRR28829016.lite.1	Bbra_WD-adult-2	rename SRR28829016.lite.1 Bbra_WD-adult-2 *
	WD-adult-3		PRJNA1104693	RNA-Seq	RANDOM	PAIRED	HUAZHONG AGRICULTURAL UNIVERSITY	https://sra-downloadb.be-md.ncbi.nlm.nih.gov/sos6/sra-pub-zq-40/SRR028/28829/SRR28829015/SRR28829015.lite.1	SRR28829015.lite.1	Bbra_WD-adult-3	rename SRR28829015.lite.1 Bbra_WD-adult-3 *
Rhopalosiphum padi	1st-instar-1	The first instar nymphs were directly collected from the crowded parthenogenetic females at 24 h	PRJNA828453	RNA-Seq	cDNA	PAIRED	INSTITUTE OF ZOOLOGY, CHINESE ACADEMY OF SCIENCES	https://sra-downloadb.be-md.ncbi.nlm.nih.gov/sos1/sra-pub-zq-38/SRR018/18963/SRR18963208/SRR18963208.lite.1	SRR18963208.lite.1	Rpad_1st-instar-1	rename SRR18963208.lite.1 Rpad_1st-instar-1 *
	1st-instar-2		PRJNA828453	RNA-Seq	cDNA	PAIRED	INSTITUTE OF ZOOLOGY, CHINESE ACADEMY OF SCIENCES	https://sra-downloadb.be-md.ncbi.nlm.nih.gov/sos2/sra-pub-zq-20/SRR018/18963/SRR18963207/SRR18963207.lite.1	SRR18963207.lite.1	Rpad_1st-instar-2	rename SRR18963207.lite.1 Rpad_1st-instar-2 *
	1st-instar-3		PRJNA828453	RNA-Seq	cDNA	PAIRED	INSTITUTE OF ZOOLOGY, CHINESE ACADEMY OF SCIENCES	https://sra-downloadb.be-md.ncbi.nlm.nih.gov/sos2/sra-pub-zq-20/SRR018/18963/SRR18963196/SRR18963196.lite.1	SRR18963196.lite.1	Rpad_1st-instar-3	rename SRR18963196.lite.1 Rpad_1st-instar-3 *
	3rd-instar-1	the third instar aphids without visible wing buds	PRJNA828453	RNA-Seq	cDNA	PAIRED	INSTITUTE OF ZOOLOGY, CHINESE ACADEMY OF SCIENCES	https://sra-downloadb.be-md.ncbi.nlm.nih.gov/sos2/sra-pub-zq-20/SRR018/18963/SRR18963198/SRR18963198.lite.1	SRR18963198.lite.1	Rpad_3rd-instar-1	rename SRR18963198.lite.1 Rpad_3rd-instar-1 *
	3rd-instar-2		PRJNA828453	RNA-Seq	cDNA	PAIRED	INSTITUTE OF ZOOLOGY, CHINESE ACADEMY OF SCIENCES	https://sra-downloadb.be-md.ncbi.nlm.nih.gov/sos3/sra-pub-zq-24/SRR018/18963/SRR18963197/SRR18963197.lite.1	SRR18963197.lite.1	Rpad_3rd-instar-2	rename SRR18963197.lite.1 Rpad_3rd-instar-2 *
	3rd-instar-3		PRJNA828453	RNA-Seq	cDNA	PAIRED	INSTITUTE OF ZOOLOGY, CHINESE ACADEMY OF SCIENCES	https://sra-downloadb.be-md.ncbi.nlm.nih.gov/sos1/sra-pub-zq-38/SRR018/18963/SRR18963195/SRR18963195.lite.1	SRR18963195.lite.1	Rpad_3rd-instar-3	rename SRR18963195.lite.1 Rpad_3rd-instar-3 *
	WL-adult-1	wingless adult stage aphids from parthenogenetic females	PRJNA828453	RNA-Seq	cDNA	PAIRED	INSTITUTE OF ZOOLOGY, CHINESE ACADEMY OF SCIENCES	https://sra-downloadb.be-md.ncbi.nlm.nih.gov/sos3/sra-pub-zq-24/SRR018/18963/SRR18963191/SRR18963191.lite.1	SRR18963191.lite.1	Rpad_WL-adult-1	rename SRR18963191.lite.1 Rpad_WL-adult-1 *
	WL-adult-2		PRJNA828453	RNA-Seq	cDNA	PAIRED	INSTITUTE OF ZOOLOGY, CHINESE ACADEMY OF SCIENCES	https://sra-downloadb.be-md.ncbi.nlm.nih.gov/sos3/sra-pub-zq-24/SRR018/18963/SRR18963190/SRR18963190.lite.1	SRR18963190.lite.1	Rpad_WL-adult-2	rename SRR18963190.lite.1 Rpad_WL-adult-2 *
	WL-adult-3		PRJNA828453	RNA-Seq	cDNA	PAIRED	INSTITUTE OF ZOOLOGY, CHINESE ACADEMY OF SCIENCES	https://sra-downloadb.be-md.ncbi.nlm.nih.gov/sos2/sra-pub-zq-20/SRR018/18963/SRR18963189/SRR18963189.lite.1	SRR18963189.lite.1	Rpad_WL-adult-3	rename SRR18963189.lite.1 Rpad_WL-adult-3 *
	WD-adult-1	winged adult stage aphids from parthenogenetic females	PRJNA828453	RNA-Seq	cDNA	PAIRED	INSTITUTE OF ZOOLOGY, CHINESE ACADEMY OF SCIENCES	https://sra-downloadb.be-md.ncbi.nlm.nih.gov/sos2/sra-pub-zq-20/SRR018/18963/SRR18963201/SRR18963201.lite.1	SRR18963201.lite.1	Rpad_WD-adult-1	rename SRR18963201.lite.1 Rpad_WD-adult-1 *
	WD-adult-2		PRJNA828453	RNA-Seq	cDNA	PAIRED	INSTITUTE OF ZOOLOGY, CHINESE ACADEMY OF SCIENCES	https://sra-downloadb.be-md.ncbi.nlm.nih.gov/sos3/sra-pub-zq-22/SRR018/18963/SRR18963200/SRR18963200.lite.1	SRR18963200.lite.1	Rpad_WD-adult-2	rename SRR18963200.lite.1 Rpad_WD-adult-2 *
	WD-adult-3		PRJNA828453	RNA-Seq	cDNA	PAIRED	INSTITUTE OF ZOOLOGY, CHINESE ACADEMY OF SCIENCES	https://sra-downloadb.be-md.ncbi.nlm.nih.gov/sos2/sra-pub-zq-20/SRR018/18963/SRR18963199/SRR18963199.lite.1	SRR18963199.lite.1	Rpad_WD-adult-3	rename SRR18963199.lite.1 Rpad_WD-adult-3 *
